# Cave-dwelling Planariidae in Croatia exhibit differing levels of cave trait evolution

**DOI:** 10.64898/2026.05.09.723976

**Authors:** Lucija Kauf, Miquel Vila-Farré, Fruszina Ficze-Schmidt, Emilija Bakula, Jochen C. Rink, Helena Bilandžija

## Abstract

The Dinaric karst of Croatia encompasses a network of over 10,000 caves and represents one of the world’s most important subterranean biodiversity hotspots. It is inhabited by remarkably diverse and often endemic species, including planarian flatworms, which are among the rarest macroinvertebrates encountered in cave habitats. Although the presence of cave planarians has long been known, no integrative research on this group has been conducted to date, and the evolutionary relationships between these animals and their surface water counterparts are currently unresolved.

To address these gaps, we combined field sampling, phylogenetic analysis based on *COI* and *18S* genes, and phenotypic characterization. Our results show that cave planariids in Croatia belong to at least three genera and are more widespread and diverse across both Croatia, and the broader Dinaric karst, than previously assumed. We increased the number of cave records in the Dinaric karst from 26 to 37 and documented cf. *Atrioplanaria* and *Phagocata* in Croatian caves for the first time. Phylogenetic reconstructions suggest numerous independent cave colonization events, including multiple instances within the genera *Crenobia* and cf. *Atrioplanaria*. Variation in pigmentation and eye reduction, both within and between populations, further reveal heterogeneous evolutionary trajectories of cave-associated phenotypes.

The biogeographical patterns and high genetic diversity we report here point to a complex evolutionary history of planariids in the Dinarides. Our newly generated molecular phylogenies and systematic documentation of trait variability establish Planariidae as a valuable model for studying mechanisms underlying convergent evolution of pigment loss and eye reduction in cave environments.
