## Appendix 1 for "Cave-dwelling Planariidae in Croatia exhibit differing levels of cave trait evolution"

### Sheet: Sheet1
		Species	Locality name	Locality type	Country	Locality comments	Map code	source	code no
		Phagocata dalmatica	Križna jama	cave	Slovenia	exact	H1	Kenk 1936	1
		unidentified Planariidae	Križna jama	cave	Slovenia	exact	H1	Kenk 1936	1
		Planaria torva	Velika Karlovica	cave	Slovenia	approximate	H2	Kenk 1936	2
		Planaria torva var stygia	Gradišnica	cave	Slovenia	exact	H3	Kenk 1936	3
		Phagocata dalmatica	Logarček	cave	Slovenia	exact	H4	Kenk 1936	4
		Phagocata bosniaca	Ljubljana	springs - no details	Slovenia	approximate	H5	Gourbault 1972	5
		Phagocata bosniaca	Potiskavška jama	cave	Slovenia	approximate	H6	Gourbault 1972, Kenk 1936	6
		Phagocata bosniaca	unnamed cave at Klinja near Kočevje	cave	Slovenia	approximate	H7	Gourbault 1972, Kenk 1936	7
		Phagocata bosniaca	Wasserloch	cave	Slovenia	approximate	H8	Gourbault 1972, Kenk 1936	8
		Phagocata bosniaca	Željne jame	cave	Slovenia	exact	H9	Gourbault 1972, Kenk 1936	9
		Crenobia montenigrina	Vrelo Bosne	spring	B&H	exact	H10	Stanković 1926, Gourbault 1972	10
		Phagocata bosniaca	Vrelo Bosne	spring	B&H	exact	H10	Stanković & Komarek 1927, Gourbault 1972	11
		Phagocata dalmatica	Črna jama	cave	Slovenia	exact	H11	Kenk 1936	11
		Phagocata ochridiana	Črna jama	cave	Slovenia	exact	H11	Kenk 1936, Gourbault 1972	12
		Phagocata dalmatica	Kosinac	spring	Croatia	exact, type locality	H12	Stanković & Komarek 1927, Gourbault 1972	13
		Atrioplanaria ophistogona	Godobovska	cave	Slovenia	exact	H13	Kenk 1936, Gourbault 1972	13
		Phagocata ilyrica	Vrelo Lučac	estavela (sinkhole) - cave	B&H	approximate	H13	Komarek 1920	14
		Atrioplanaria racovitzai	Dimnice	cave	Slovenia	exact	H14	Kenk 1936, Gourbault 1972	14
		Crenobia montenigrina	Golubnjača na Ujlici	cave	Croatia/B&H	approximate	H15	Komarek 1919, 1920	15
		Crenobia anopthtalma	Veuna jama	cave	Croatia	exact	H16	Sluys 2022	16
		Crenobia anopthtalma	Cigina jama	cave	Croatia	exact	H17	Sluys 2022	17
		Crenobia anopthtalma	Njeguši	spring	Montenegro	approximate, type locality	H18	Mrazek 1907, Gourbault 1972	18
		Crenobia anopthtalma	Bukovica ponor near Mušnica	cave	B&H	approximate	H19	Komarek 1919, 1920	19
		Crenobia anopthtalma	Ponor u blizini Bašića	cave	B&H	approximate	H20	Komarek 1919, 1920	20
		Crenobia anopthtalma	Pećina Orlica	cave	B&H	exact	H21	Komarek 1919, 1920	21
		Crenobia anopthtalma	Matiješevica kod Bukova	cave	Montenegro	approximate	H22	Komarek 1919, 1920	22
		Crenobia anopthtalma	Pećina u Trnovom dolu	cave	Montenegro	approximate	H23	Komarek 1919, 1920	23
		Crenobia anopthtalma	Elesov do	cave	Montenegro	approximate	H24	Komarek 1919, 1920	24
		Crenobia anopthtalma	Začkove pećine	cave	Montenegro	unknown	N/A	Komarek 1919, 1920	N/A
		Crenobia anopthtalma	Localities by Ombla and Trebinjčica	caves	B&H	unknown	N/A	Komarek 1919, 1920	N/A
		References:
		N. Gourbault, Recherches sur les Triclades Paludicoles hypogés, vol. 73. Paris: Muséum national d'Histoire naturelle, nouvelle série, Série A, Zoologie, 1972.R.
		R. Kenk, “Slatkovodni trikladi iz jam severozahodnega dela Dinarskega krasa,” Prirodoslovne razprave, vol. 3, no. 1, pp. 1–29, 1936.
		J. Komárek, “O temnostních Tricladách (Vermes, Turbellaria) z krasů balkánských na základě sběrů Dra. Karla Absolona I.,” Časopis Moravského Musea zemského, vol. 16, pp. 255–304, 1919.
		J. Komárek, “Über höhlenbewohnende Tricladen der balkanischen Karste (Gesammelt von Dr. K. Absolon.),” Arch. Hydrobiol., vol. 12, pp. 822–828, 1920.
		A. Mrázek, “Eine zweite polypharyngeale Planarienform aus Montenegro,” Sitzungsberichte der Königlichen Böhmischen Gesellschaft der Wissenschaften, Prag 1906, p. 18, 1907.
		R. Sluys, “Biogeography and diversification of the freshwater planarian Crenobia alpina sensu lato (Platyhelminthes, Tricladida): A synthetic review,” Zool. Anz., vol. 300, pp. 12–26, Sep. 2022, doi: 10.1016/j.jcz.2022.05.010.
		S. Stanković, “Über zwei neue Planarienarten der Balkanhalbinsel nebst Bemerkungen über Verbreitung der Planaria olivacea O. Schmidt,” Zool. Anz., vol. 66, pp. 231–240, 1926.
		S. Stanković and J. Komárek, “Die Süßwasser-Tricladen des Westbalkans und die zoogeographischen Probleme dieser Gegend,” Zoologische Jahrbücher, Abteilung für Systematik, Geographie und Biologie der Tiere, vol. 53, pp. 591–647, 1927.
