## Appendix 2 for "Cave-dwelling Planariidae in Croatia exhibit differing levels of cave trait evolution"

### Sheet: Sheet1
		Taxon	Locality name	Locality type	Country	Map code	Tree code	Source	Sequences obtained from	Transcriptome raw data acession	Acession number COI	Acession number 18S
		Phagocata sp.	Catalonia	surface	Spain	N/A	Phagocata sp. ES	Carranza et al. 1999, Álvarez-Presas et al. 2008	Genbank	N/A	DQ666053.1	AF013150.1
		Crenobia alpina	Abisko I	surface	Sweden	N/A	Abisko I SW	Brändle et al. 2017	GenBank	N/A	KY569145.1	KY569170.1
		Crenobia alpina	Abisko II	surface	Sweden	N/A	Abisko II SW	Brändle et al. 2017	GenBank	N/A	KY569145.1	KY569156.1
		Crenobia alpina	Abisko III	surface	Sweden	N/A	Abisko III SW	Brändle et al. 2017	GenBank	N/A	KY569145.1	KY569156.1
		Crenobia alpina	Col d'Iseran	surface	France	N/A	Col d' Iseran FR	Brändle et al. 2017	GenBank	N/A	KY569128.1	KY569159.1
		Crenobia alpina	Col de Larche I	surface	France	N/A	Col de Larche I FR	Brändle et al. 2017	GenBank	N/A	KY569131.1	KY569161.1
		Crenobia alpina	Col de Larche II	surface	France	N/A	Col de Larche II FR	Brändle et al. 2017	GenBank	N/A	KY569132.1	KY569161.1
		Crenobia alpina	Col de Vars	surface	France	N/A	Col de Vars FR	Brändle et al. 2017	GenBank	N/A	KY569130.1	KY569161.1
		Crenobia alpina	Corsica I	surface	France	N/A	Corsica I FR	Brändle et al. 2017	GenBank	N/A	KY569146.1	KY569172.1
		Crenobia alpina	Corsica II	surface	France	N/A	Corsica II FR	Brändle et al. 2017	GenBank	N/A	KY569147.1	KY569172.1
		Crenobia alpina	Corsica III	surface	France	N/A	Corsica III FR	Brändle et al. 2017	GenBank	N/A	KY569148.1	KY569172.1
		Crenobia alpina	Corsica IV	surface	France	N/A	Corsica IV FR	Brändle et al. 2017	GenBank	N/A	KY569149.1	KY569172.1
		Crenobia alpina	Furkapass	surface	Switzerland	N/A	Furkapass CH	Brändle et al. 2017	GenBank	N/A	KY569121.1	KY569156.1
		Crenobia alpina	Goschener-Tal	surface	Switzerland	N/A	Goschener-Tal CH	Brändle et al. 2017	Genbank	N/A	KY569120.1	KY569158.1
		Crenobia alpina	Grabunden	surface	Switzerland	N/A	Grabunden CH	Brändle et al. 2017	Genbank	N/A	KY569152.1	KY569174.1
		Crenobia alpina	Gran St. Bernard	surface	Italy	N/A	Gran St. Bernard IT	Brändle et al. 2017	Genbank	N/A	KY569117.1	KY569156.1
		Crenobia alpina	Grimselpass	surface	Switzerland	N/A	Grimselpass CH	Brändle et al. 2017	Genbank	N/A	KY569122.1	KY569156.1
		Crenobia alpina	Julierpass	surface	Switzerland	N/A	Julierpass CH	Brändle et al. 2017	Genbank	N/A	KY569134.1	KY569157.1
		Crenobia alpina	Klausenpass I	surface	Switzerland	N/A	Klausenpass I CH	Brändle et al. 2017	Genbank	N/A	KY569117.1	KY569156.1
		Crenobia alpina	Klausenpass II	surface	Switzerland	N/A	Klausenpass II CH	Brändle et al. 2017	Genbank	N/A	KY569118.1	KY569157.1
		Crenobia alpina	Klausenpass III	surface	Switzerland	N/A	Klausenpass III CH	Brändle et al. 2017	Genbank	N/A	KY569119.1	KY569156.1
		Crenobia alpina	Koralpe I	surface	Austria	N/A	Koralpe I AT	Brändle et al. 2017	Genbank	N/A	KY569139.1	KY569167.1
		Crenobia alpina	Koralpe II	surface	Austria	N/A	Koralpe II AT	Brändle et al. 2017	Genbank	N/A	KY569140.1	KY569167.1
		Crenobia alpina	Lac de Moiry	surface	Switzerland	N/A	Lac de Moiry CH	Brändle et al. 2017	Genbank	N/A	KY569124.1	KY569156.1
		Crenobia alpina	Lammertal	surface	Austria	N/A	Lammertal AT	Brändle et al. 2017	Genbank	N/A	KY569144.1	KY569169.1
		Crenobia alpina	Lotschalpe	surface	Switzerland	N/A	Lotschalpe CH	Brändle et al. 2017	Genbank	N/A	KY569123.1	KY569157.1
		Crenobia alpina	Monte Baldo	surface	Italy	N/A	Monte Baldo IT	Brändle et al. 2017	Genbank	N/A	KY569136.1	KY569164.1
		Crenobia alpina	Mt Cenis	surface	France	N/A	MtCenis FR	Brändle et al. 2017	Genbank	N/A	KY569129.1	KY569160.1
		Crenobia alpina	Passo di Costalunga	surface	Italy	N/A	Passo di Costalunga IT	Brändle et al. 2017	Genbank	N/A	KY569137.1	KY569165.1
		Crenobia alpina	Passo Mauria	surface	Italy	N/A	Passo Mauria IT	Brändle et al. 2017	Genbank	N/A	KY569138.1	KY569166.1
		Crenobia alpina	Petit st. Bernard I	surface	Italy	N/A	Petit st.Bernard I IT	Brändle et al. 2017	Genbank	N/A	KY569128.1	KY569156.1
		Crenobia alpina	Petit st. Bernard II	surface	France	N/A	Petit st.Bernard II FR	Brändle et al. 2017	Genbank	N/A	KY569128.1	KY569159.1
		Crenobia alpina	Radstadter Tauern I	surface	Austria	N/A	Radstadter Tauern I AT	Brändle et al. 2017	Genbank	N/A	KY569142.1	KY569168.1
		Crenobia alpina	Radstadter Tauern II	surface	Austria	N/A	Radstadter Tauern II AT	Brändle et al. 2017	Genbank	N/A	KY569143.1	KY569169.1
		Crenobia alpina	Ratten	surface	Austria	N/A	Ratten AT	Brändle et al. 2017	Genbank	N/A	KY569150.1	KY569169.1
		Crenobia alpina	Rimella	surface	Italy	N/A	Rimella IT	Brändle et al. 2017	Genbank	N/A	KY569133.1	KY569162.1
		Crenobia alpina	Rio Freddo	surface	Italy	N/A	Rio Freddo IT	Brändle et al. 2017	Genbank	N/A	KY569137.1	KY569165.1
		Crenobia alpina	St. Aegyd	surface	Austria	N/A	St.Aegyd AT	Brändle et al. 2017	Genbank	N/A	KY569151.1	KY569173.1
		Crenobia alpina	St.Anthony's well	surface	Great Britain	N/A	St.Anthony's well GB	Brändle et al. 2017	Genbank	N/A	KY569153.1	KY569174.1
		Crenobia alpina	Stubalpe	surface	Austria	N/A	Stubalpe AT	Brändle et al. 2017	Genbank	N/A	KY569141.1	KY569167.1
		Crenobia alpina	Val di Cogne	surface	Italy	N/A	Val di Cogne IT	Brändle et al. 2017	Genbank	N/A	KY569127.1	KY569159.1
		Crenobia alpina	Val di Rhemes	surface	Italy	N/A	Val di Rhemes IT	Brändle et al. 2017	Genbank	N/A	KY569128.1	KY569159.1
		Crenobia alpina	Val'd Ampola	surface	Italy	N/A	Val'd Ampola IT	Brändle et al. 2017	Genbank	N/A	KY569135.1	KY569163.1
		Crenobia alpina	Vallpelines	surface	Italy	N/A	Vallpelines IT	Brändle et al. 2017	Genbank	N/A	KY569117.1	KY569156.1
		Crenobia alpina	Valtourenche I	surface	Italy	N/A	Valtourenche I IT	Brändle et al. 2017	Genbank	N/A	KY569125.1	KY569159.1
		Crenobia alpina	Valtourenche II	surface	Italy	N/A	Valtourenche II IT	Brändle et al. 2017	Genbank	N/A	KY569126.1	KY569158.1
		Crenobia montenigrina	Ohrid	surface	Macedonia	N/A	Ohrid unver MAC	Brändle et al. 2017	Genbank	N/A	KY569154.1	KY569171.1
		Polycelis felina	Polycelis felina	surface	Switzerland	N/A	Polycelis felina CH	Brändle et al. 2017	Genbank	N/A	KY569155.1	KY569175.1
		cf. Atrioplanaria	Opaljena jama pod Opaljenim Vrškom	cave	Croatia	1	cave1 cf. Atrioplanaria CRO	this paper	Sanger sequencing + transcriptome	N/A	pending	pending
		Crenobia sp.	Špilja za Gromačkom Vlakom	cave	Croatia	3	cave3 Crenobia sp. CRO	this paper	Sanger sequencing	N/A	pending	pending
		cf. Atrioplanaria	Jama na Žutim Kokom	cave	Croatia	4	cave4 cf. Atrioplanaria CRO	this paper	Sanger sequencing + transcriptome	N/A	pending	pending
		Crenobia sp.	Provalija	cave	B&H	5	cave5 Crenobia sp. B&H	this paper	Sanger sequencing + transcriptome	N/A	pending	pending
		Crenobia sp.	Bjelušica	cave	B&H	6	cave6 Crenobia sp. B&H	this paper	Sanger sequencing + transcriptome	N/A	pending	pending
		Crenobia sp.	Mračna peć	cave	Croatia	7	cave7 Crenobia montenigrina CRO	this paper	Sanger sequencing	N/A	pending	pending
		Crenobia cf. alpina	Ponor Štirovača	cave	Croatia	8	cave8 Crenobia cf. alpina CRO	this paper	Sanger sequencing	N/A	pending	pending
		Phagocata sp.	Tunel 1 kod sela Mihanići	cave	Croatia	9	cave9 Phagocata sp. CRO	this paper	Sanger sequencing	N/A	pending	pending
		Crenobia sp.	Vištičina jama	cave	Croatia	10	cave10 Crenobia sp. CRO	this paper	Sanger sequencing	N/A	pending	pending
		Crenobia cf. alpina	Vodena majka H2O	cave	Croatia	11	cave11 Crenobia cf. alpina CRO	this paper	Sanger sequencing	N/A	pending	pending
		Crenobia sp.	Vranja peć	cave	Croatia	12	cave12 Crenobia sp. CRO	this paper	Sanger sequencing	N/A	pending	pending
		Crenobia cf. alpina	Izvor Vrbas	spring	Croatia	Srf2	Srf2 Crenobia cf. alpina CRO	this paper	Sanger sequencing	N/A	pending	pending
		Crenobia cf. alpina	Crno Vrilo	surface	Croatia	Srf1	Srf1 Crenobia cf. alpina CRO	this paper	Sanger sequencing	N/A	pending	pending
		Crenobia cf. alpina	Stream on Velebitska cesta	surface	Croatia	Srf3	Srf3 Crenobia cf. alpina CRO	this paper	Sanger sequencing	N/A	pending	pending
		Crenobia cf. alpina	Tomašić potok	surface	Croatia	Srf4	Srf4 Crenobia cf. alpina CRO	this paper	Sanger sequencing	N/A	pending	pending
		Phagocata sp.	Vilin Potok	surface	B&H	Srf5	Srf5 Phagocata sp. B&H	this paper	Sanger sequencing	N/A	pending	pending
		Phagocata gracilis	USA	unkonwn	USA	N/A	Phagocata gracilis USA	this paper	Genbank - extracted from transcriptome	SAMN04506042	pending	pending
		Phagocata morganii	USA	unkonwn	USA	N/A	Phogocata morgani USA	this paper	Genbank - extracted from transcriptome	SAMN04576487	pending	pending
		Planaria torva	Leiden	surface	The Netherlands	N/A	Planaria torva NL	this paper, Brandl et al. 2016	Genbank - extracted from transcriptome	SAMN08202659	pending	pending
		cf. Atrioplanaria	Sardinia	surface	Italy	N/A	cf. Atrioplanaria IT	this paper, Vila-Farré et al. 2023	Genbank - extracted from transcriptome	SAMN37230062	pending	pending
		Crenobia alpina	Sella Joch	surface	Italy	N/A	Srf7 Crenobia alpina IT	this paper, Vila-Farré et al. 2023	Genbank - extracted from transcriptome	SAMN37230056	pending	pending
		Phagocata pyrenaica	Font Barona	surface	Spain	N/A	Phagocata pyrenaica ES	this paper, Vila-Farré et al. 2023	Genbank - extracted from transcriptome	SAMN37230061	pending	pending
		Crenobia montenigrina	Vukovića vrilo	surface	Croatia	Srf6	Srf6 Crenobia montenigrina CRO	this paper, Vila-Farré et al. 2026	Genbank - extracted from transcriptome	pending	pending	pending
		Phagocata vita	Catalonia	surface	Spain	N/A	Phagocata vitta ES	Álvarez-Presas et al. 2008	Genbank	N/A	DQ666052.1	DQ665998.1
		References:
		M. Álvarez-Presas, J. Baguñà, and M. Riutort, “Molecular phylogeny of land and freshwater planarians (Tricladida, Platyhelminthes): From freshwater to land and back,” Mol. Phylogenet. Evol., vol. 47, no. 2, pp. 555–568, May 2008, doi: 10.1016/j.ympev.2008.01.032.
		H. Brandl, H. K. Moon, M. Vila-Farré, S. Y. Liu, I. Henry, and J. C. Rink, “PlanMine - A mineable resource of planarian biology and biodiversity,” Nucleic Acids Res., vol. 44, no. D1, pp. D764–D773, 2016, doi: 10.1093/nar/gkv1148.
		M. Brändle, J. Sauer, L. Opgenoorth, and R. Brandl, “Genetic diversity in the alpine flatworm crenobia alpina,” Web Ecol., vol. 17, no. 2, pp. 29–35, Jul. 2017, doi: 10.5194/we-17-29-2017.
		S. Carranza, J. Baguñà, and M. Riutort, “Origin and Evolution of Paralogous rRNA Gene Clusters Within the Flatworm Family Dugesiidae (Platyhelminthes, Tricladida),” J. Mol. Evol., vol. 49, no. 2, pp. 250–259, Aug. 1999, doi: 10.1007/PL00006547.
		M. Vila-Farré, A. Rozanski, M. Ivanković, J. Cleland, J. N. Brand, F. Sandberg, M. A. Grohme, S. von Kannen, A. L. Grosbusch, H. T.-K. Vu, C. E. Prieto, F. Carbayo, B. Egger, C. Bleidorn, J. E. J. Rasko, and J. C. Rink, "Evolutionary dynamics of whole-body regeneration across planarian flatworms," Nat. Ecol. Evol., vol. 7, pp. 2108–2124, Oct. 2023, doi: 10.1038/s41559-023-02221-7.
		M. Vila-Farré, J. N. Brand, T. Boothe, M. Brockmeyer, F. Ficze-Schmidt, M. A. Grohme, U. Weill, K. H. Kluiver, L. Gąsiorowski, L. Kauf, Y. Kanana, H. Bilandžija, M. Riutort, and J. C. Rink, "An integrative taxonomic approach reveals unexplored diversity in Croatian planarians," Front. Zool., vol. 23, no. 1, Art. no. 13, Mar. 2026, doi: 10.1186/s12983-026-00603-8.
